# yEvo: a modular eukaryotic genetics and evolution research experience for high school students

**DOI:** 10.1101/2022.05.26.493490

**Authors:** M. Bryce Taylor, Alexa R. Warwick, Ryan Skophammer, Josephine M. Boyer, Renee C. Geck, Kristin Gunkelman, Margaux Walson, Paul A. Rowley, Maitreya J. Dunham

**Affiliations:** Department of Genome Sciences, University of Washington, Seattle, WA 98195; Program in Biology, Loras College, Dubuque, IA 52001; Department of Fisheries and Wildlife, Michigan State University, East Lansing, MI 48824; Westridge School, Pasadena, CA 91105; Department of Biological Sciences, University of Idaho, Moscow, ID 83844

## Abstract

Microbial experimental evolution paired with whole-genome sequencing allows researchers to observe evolutionary processes in real-time. The resources for carrying out and analyzing microbial evolution experiments have become more accessible. It is now possible to expand these studies beyond the research laboratory and into the classroom. We have developed a series of five connected and standards-aligned yeast evolution laboratory modules, called “yEvo,” for high school biology students. The modules have been designed to enable students to take agency in answering open-ended research questions. In Module 1, students evolve the baker’s yeast *Saccharomyces cerevisiae* to tolerate an over-the-counter antifungal drug, and in subsequent modules, investigate how evolved yeasts adapted to this stressful condition at both the phenotype and genotype levels. Pre- and post-surveys from 72 students at two different schools and one-on-one interviews with students and teachers were used to assess our program goals to iteratively improve these modules over three years. We also measured changes in student conceptions of mutation and evolution, confidence in scientific practices, and interest in STEM and biology careers. Students who participated in our experimental evolution module showed improvements in activity-specific concepts, including the importance of variation in evolution and the random nature of mutation. They additionally reported increased confidence in their ability to design a valid biology experiment. Student experimental data replicated literature findings on mechanisms of clotrimazole resistance and has led to new insights into this phenomenon. This collaborative endeavor will serve as a model for other university researchers and K-16 classrooms interested in engaging in open-ended research questions using yeast as a model system.
