## Supplemental Table 8 for "yEvo: a modular eukaryotic genetics and evolution research experience for high school students"

### Sheet: Sheet1
Supplemental Table 8. Idaho school student responses to a survey given in 2021.
Student #	What do you remember about the yeast lab?	Was it a valuable exercise? Explain why or why not.	How would you improve the lab to make it better or more relevant?	What career path(s) are you considering pursuing?	What grade are you in?
1	I remember that we started with a colored yeast and then we put it in a test tube with food and a fungicide and slowly increased the amount of fungicide in the food.	Yes, it showed how exposing things to small ammounts makes them more resistant	Compare it to covid	Mechanical engineering or teaching	11
2	It was fun. You tried to evolve your yeasts to be the most resistant.	It helped me understand how evolution works. It was fun to be competitive w/ my classmates	I don't have any ideas	Medical career. Anestisiology.	11
3	I remember getting in groups and evolving our yeast into a yeast that was more resilient to fungicide	Yes I enjoyed it. I'm not sure how our work helped science at the university level, but it must have been valuable for something.	Not quite sure	Wildlife biology	11
4	We slowly changed the concentration of yeast poison to try to develop stronger & stronger yeast	I thought it was valuable. I enjoyed partaking in an actual experiment that could contribute to actual research at UW. I also thought it was valuable to physically see the evolution rather than just reading about it in a book.	I think it would be helpful or more relevant to know more about what was happening with our data beyond out experiment (like what is happening with it at UW).	Studying vet med to become a veterinarian.	11
5	Yes.	I don't know. It made sense, but they were trying to push that it was "evolution," which is wrong. Evolution is fake.	Have higher concentrations, my group got to the 300ml solution, but we could not do more because there was not a higher consentration there.	Engineering. Why do you need to know.	11
6	We kept putting yeast in more concentrated antifungal and tried to get the yeast to evolve.	Yes. It showed the adaptability of life and evolution.	Make the lab longer and repeat it multiple times.	Computer science.	11
7	The end purpose was to cultivate bacteria-resistant yeast.	Yes, but the inconsistency of completing the lab made the learning experience incomplete.	Add an accompanying unit to it so we can learn more from it	STEM. Molecular Biology. Environmental Sciences.	11
8	At the end we look at a picture of all of our yeast and ms. e wanted it to be submitted for artsfest.	I honestly don't remember much about it. I was confused a lot of the time because I didn't go to the first day where they explained what the lab was about	I don't think I rememebr enough about it to give a good answer	Secondary education, history or math teacher	11
9	We did natural selection but on yeast	Yes, it would have been more fun for me (at the time) if the mutations were more "apparent" or visible.	Do it in a computer simulation in an engaging medium such as minecraft.	Music, [can't read word], science?	11
10	We grew different yeast samples, putting a certain amount of growth inhibiting chemical in each sample as well as a control. We were trying to see how high of a chemical concentration we could put before the yeast stopped growing.	I thought that it was because it was a continuous lab that we had, it was a fun activity, and we were helping weith "real world" research	I would have a better organization system for the in-class growing, as well as some sort of printed chart to help keep track of data	Engineering (civil?) (...maybe environmental). Creative writing (probably not)	11
11	Growing yeast	It was fun and engaging	I don't know	Surgery or some form of medicin	11
12	We grew yeast cultures on agar plates and in solution and watched how they evolved to take advantage of different conditions.	Yes, b/c I learned lab skills like micropipetting and working w/ microorganisms that I've used to understand other scientific concepts and studies.	I already knew the basics of evolution, so it wasn't particularly elusive as a proof/demonstration. Learning more about the actual genetic process would've helped make it more relevant.	political scientist/consultant, elected official or foreign service officer	12
13	We progressively upped the concentration. I remember that having our yeast dyed white was not a nice thing as it made it hard to see. We forgot about it several times, and we came close to winning the competition	It was valuable in learning how to take effective samples	Don't have one of the dye colors be white. Just please don't.	Music, english, humanities	11
14	I remember swirling yeast in a test tube and swabbing it onto a petri dish	I thought so. It gave us a chance to interact a learn instead of just being lectured at.	I would tie it into what we are learning. It seemed to just pop up and not apply to what we were learning at the time	FBI/neuroscience/psychologist	11
15	We put yeast into higher concentrations of acid and cultivated it to adapt	Yes, it was fun and showed evolution in a short amount of time	Demonstrate what is happening with more visuals, at some times it felt like blindly putting yeast in liquid	I am considering Engineering and Physics	11
16	long Q tips	I don't know, I don't remember the lab	Make something explode	Engineering	11
17	Learn to innoculate. How yeast evolves to be resiliant	No and yes, I don't remember a ton from it but I have new skills about swabbing	Maybe use a different thing that isn't yeast, and have a prize	Vet medicine. Cosmotology	11
18	Increased yeast leads to stronger resiliance when in a solution meant to kill it	I'm not sure as I don't rememebr much from the lab.	I remember it being interesting in concept but felt that there could have been more interactive elements than just the innoculation.	Molecular biology	11
19	We really, really sucked	I work in a lab, now and I feel like it provided an opportunity to run assays in a way more similar to typical laboratory research than we ever do in normal science classes. I don't think I learned much biology though.	I would've liked if I'd been taught more about what the research was about, what was being done with it.	Computer science, app development, fostware engineering, ui/ux design	11
20	We evolved yeast! We each had containers of yeast and added fungal killer.	Yes, because it mimicked actual lab work and we got to make real observations (we actually got to observe yeast evolving).	Next time, I would hope there would be a discussion as to why these experiments are important to do.	Law. Biology. Medical?? (probably not)	11
21	I remember the inoculation process, and that my group had the highest resistance by quite a margin.	Not only did I enjoy it, I also learned more about the scientific process and saw real-time examples of what we were learning.	I really would've loved to see the gene sequence.	Services as a physcologist	10
22	The yeast evolved to be more resiliant to the higher concentrations of the solution?	Not to me, because we got cut short and there was nit much guidance so my group was not too sucessful, but also I don't remember much. I do remember being inconvinienced by the survey, that was a dumb way to track results because we never got to see them.	Let students track results outside the survey and check in with yeast more than once a week	Law. Teaching (sociology, history, law)	11
23	I remember that my group ended up repeatedly killing our populations of yeast because we moved them to higher concentrations too early.	Yeah, because it was interesting to check back and see how the yeast reacted to higher concentrations.	Maybe prepare more intermediate concentrations	No idea	11
24	I remember putting the yeast in culture vats and making them become resistant to acids.	I thought so, because it teaches us how organisms can build immunities and this helps us with medicine	I woudn't	Aerospace engineering	11
25	Putting yeast in higher solution in hopes it would evolve and survive	Yes. Learned how to use equipment and watched evolution happen	I wouldn't	Something in biology or chemistry. It's all fascinating to me	11
26	I remember that we were trying to get yeast evolve to be more resistant to an anti-yeast-growing substance.	Yes I think it was to help explain why we are having to deal with infections that used to not be resistant to medicine but now are.	I don't have any ideas, I think it worked good.	Computer science	11
27	I remember swabbing the trays with different concentrations of yeast to see how well they would grow. There was also some sort of killing agent that we were using to see how well different yeast survived.	I mean… I doubt I will ever use this, because I'm not planning to go into science. It was a cool lab though, and I think it is valuable. It helps biology feel more hands-on.	honestly, I don't know. Maybe see if you can get the yeast to grow within a certain shape? Do yeast drawings?	Maybe art. or acting. or culinart arts. or investigative journalism. I DON'T KNOW DX	11
28	We were growing yeast and adding concentrations of something meant to kill them	I believe it was because it was a hands on experience	[left blank]	STEM/Computer science	11
29	Put acid on yeast to try to build up resistance	No, it didn't teach me anything new	Keep it consistent	business	11
30	I remember how the yeast would grow and maybe die	I personally don't remember much about the lab or what we were supposed to learn from it, though I thought it had been fun	Not sure	Chemistry to sociology	11
31	experimenting with yeast rising [can't read word]. Pizza	I do not know	I wouldn't	A math or science field	11
32	We began the lab by just growing some yeast and as it continued we moved our yeast into solutions w/ gradualy higher concentrations of an anti-fungal thing to build up our yeasts tolerence.	I enjoyed the lab a lot and, while it isn't exactly the same, the understanding I gained about how immunity is built has been useful in the past year.	I feel like the lab had no set end goal, so it sort of just peetered out and we lost interest. If there were an insentive to build your yeasts immunity ppl would stay more engaged. Something like giving the team w/ the most immune yeast gift cards or something.	[left blank]	[left blank]
33	I remember having to swab yeast samples and put them into solutions that were poisonous for yeast. We tested the yeast samples after they cultivated in the poison, and we transferred them to agar plates. We observed the agar plates each week to see if our yeast survived the poisonous solutions and grew and evolved.	Yes! I think it was a simple way to demonstrate how evolution works on living beings in real time. I was quite surprised by some of our results.	I would just suggest that each step is thoroughly explained at the beginning of the lab. Not necessarily the mechanical stuff, but just clearly explaining why we are putting yeast into a harmful environment, and the intended results	I am looking to pursue a career in business management or administration.	[left blank]
34	The yeast evolved over time to survive higher concentrations of fungicide	I think so. It was a good demonstration of a simple example of evolution	I would not make any changes	mechanical engineering. computer science	11
35	We took yeast and grew it into a test tube with some sort of liquid. It grew to adapt to that liquid to we transferred it to a stronger solution.	I don't think it was valuable. I don't know the purpose or what was going on.	Explain what's going on using uncomplicated words :)	No idea, it stresses me out :)	11
36	Yes.	yes, because it allowed me to understand how similar experiments are done in the world of science	Add fire	[left blank]	[left blank]
37	I remember trying to grow the yeast w/o killing it.	I think so, I thought it was interesting	maybe more explination on it and learning more about what it was doing in depth	Interior design, architecture + photography	11
38	I remember using large Q-tips to transfer yeast from one tube to the other. My group was pretty unsuccessful	It would have been more valuable if the U of I students came in more than 2 time to check up on the lab	more instruction and clear end goal	I am considering a biology/zoology career	11
39	We did it sporadicly and but little successful	No, not enough relevance or background was provided	Make it more frequent with more background	Tech	11
